# Engineering a cell-free biosensor signal amplification circuit with polymerase strand recycling

**DOI:** 10.1101/2024.04.25.591074

**Authors:** Yueyi Li, Tyler Lucci, Matias Villarruel Dujovne, Jaeyoung Kirsten Jung, Daiana A. Capdevila, Julius B. Lucks

## Abstract

Cell-free systems are powerful synthetic biology technologies because of their ability to recapitulate sensing and gene expression without the complications of living cells. Cell-free systems can perform even more advanced functions when genetic circuits are incorporated as information processing components. Here we expand cell-free biosensing by engineering a highly specific isothermal signal amplification circuit called polymerase strand recycling (PSR) that leverages T7 RNA polymerase off-target transcription to recycle nucleic acid inputs within DNA strand displacement circuits. We develop design rules for PSR circuit components and use these rules to construct modular biosensors that can directly sense different RNA targets with limits of detection in the nM range and high specificity. We then use PSR for signal amplification within allosteric transcription factor-based biosensors for small molecule detection. We use a double equilibrium model of transcription factor:DNA and transcription factor:ligand binding interactions to predict biosensor sensitivity enhancement by PSR, and then demonstrate this approach experimentally by achieving 3.6-4.6-fold decreases in biosensor EC50 to sub micromolar ranges. We believe this work expands the current capabilities of cell-free circuits by incorporating PSR, which we anticipate will have a wide range of uses within biotechnology.
