## Supplementary Data File 1 for "Engineering a cell-free biosensor signal amplification circuit with polymerase strand recycling"

### Sheet: Oligo
DNA Signal Gate Oligo	Sequence	Purpose
KJJ.A72	TTGGATCGGGAACAGTATCTCGAG /36-FAM/	Fluorophore strand in Signal Gate (Fig. 2, 5, 6, SI Fig. 3, 4, 6, 7, 8, 9)
KJJ.A73	/5IABkFQ/ CTCGAGATACTGTTCC	Quencher strand in TMSD Signal Gate (Fig. 2, 6, SI Fig. 3, 6, 7, 8, 9)
JL.C19	/5IABkFQ/ mCmUmCmGAGATACTGmUmUmCmC	Quencher strand in PSR Signal Gate (Fig. 3, 5, 6, SI Fig. 4, 6, 7, 8, 9)
JL.D06	GGCCCACAGGCACACCACTGTCTCGAG /36-FAM/	Fluorophore strand for miR-134-3p (Fig. 4, SI Fig. 5)
JL.D07	/5IABkFQ/ CTCGAGACAGTGGTGTGCC	Quencher strand for miR-134-3p (Fig. 4, SI Fig. 5)
JL.D11	CCGCCTTCTTCTCACACCACTATCTCGAG /36-FAM/	Fluorophore strand for miR-3185 (Fig. 4, SI Fig. 5)
JL.D12	/5IABkFQ/ CTCGAGATAGTGGTGTGAGAA	Quencher strand for miR-3185 (Fig. 4, SI Fig. 5)
JL.D42	TTTGGAGAGGGACCACACCACTATCTCGAG /36-FAM/	Fluorophore strand for miR-642a-5p (Fig. 4, SI Fig. 5)
JL.D43	/5IABkFQ/ CTCGAGATAGTGGTGTGGTCCC	Quencher strand for miR-642a-5p (Fig. 4, SI Fig. 5)
Nucleic Acid Input Oligo	Sequence	Purpose
JL.B25	AGATACTGTTCCCGATCCAA	4nt toehold on 3' RecycleD (Fig. 2, 3, 5, 6, SI Fig. 2, 6, 7, 8, 9)
JL.A96	AGAUACUGUUCCCGAUCCAA	4nt toehold on 3' RecycleD as an RNA input (Fig. 2)
miR-3185	AGAAGAAGGCGGUCGGUCUGCGG	IDT synthesized and purified miRNA inputs (Fig. 4, SI Fig. 5)
miR-642a-5p	GUCCCUCUCCAAAUGUGUCUUG	IDT synthesized and purified miRNA inputs (Fig. 4, SI Fig. 5)
miR-134-3p	CCUGUGGGCCACCUAGUCACCAA	IDT synthesized and purified miRNA inputs (Fig. 4, SI Fig. 5)
Fuel Gate Oligo	Sequence	Purpose
JL.B60	GAGAGGATTTGGATCGGGAACAG	Sequester (SI Fig. 3, 4)
JL.C35	mGmAmGmAmGmGmAmUmUmUmGmGmAmUmCmGmGmGmAmAmCmAmG	2 '–O– Methyl modified Sequester (Fig. 3, 5, 6, SI Fig. 2, 4, 6, 7, 8, 9)
JL.A83	CTCGAGATACTGTTCCCGATCCAA	0nt toehold on 3' RecycleD (Fig. 3)
JL.D04	TTGGTGACmUmAmGmGmUmGmGmCmCmCmAmCmAmGmGmCmAmCmAmCmCmAmC	Sequester for miR-134-3p (Fig. 4, SI Fig. 5)
JL.D05	AGACAGTGGTGTGCCTGTGGGCC	RecycleD for miR-134-3p (Fig. 4, SI Fig. 5)
JL.D09	CCGCAGACCGAmCmCmGmCmCmUmUmCmUmUmCmUmCmAmCmAmCmCmAmC	Sequester for miR-3185 (Fig. 4, SI Fig. 5)
JL.D10	AGATAGTGGTGTGAGAAGAAGGCGG	RecycleD for miR-3185 (Fig. 4, SI Fig. 5)
JL.D13	CAAGACACATTmUmGmGmAmGmAmGmGmGmAmCmCmAmCmAmCmCmAmC	Sequester for miR-642a-5p (Fig. 4, SI Fig. 5)
JL.D41	AGATAGTGGTGTGGTCCCTCTCCAAA	RecycleD for miR-642a-5p (Fig. 4, SI Fig. 5)
DNA Template Oligo	Sequence	Purpose
JL.C43	TAATACGACTCACTATAGGAGATACTGTTCCCGATCCAA	PCR Template T7 – GG – RecycleR (Fig. 3, SI Fig. 3, 4b)
JL.B71	TAATACGACTCACTATAGGTCCCTATCAGTGATAGAGACGATCCAAATCCTCTC	PCR Template T7 – GG – TetO – InvadeR (Fig. 6, SI Fig. 6a, 7a)
JL.B70	TAATACGACTCACTATAGGTCCCTATCAGTGATAGAGACGATCCAAATCCTCTCAGATACTGCGATCCAAATCCTCTCAGATACTG	PCR Template T7 – GG – TetO – RecycleR (Fig. 5, 6, SI Fig. 6b, 7b)
KJJ.C72	TAATACGACTCACTATAGACACATGAACAGTTATTCAGATACTCGAGATACTGTTCCCGATCCAA	PCR Template T7 – GA – SmtO – InvadeR (Fig. 6, SI Fig. 8a, 9a)
JL.C03	TAATACGACTCACTATAGACACATGAACAGTTATTCAGATACGATCCAAATCCTCTCCGATCCAAATCCTCTC	PCR Template T7 – GA – SmtO – RecycleR (Fig. 6, SI Fig. 8b, 9b)
DNA Template Primer	Sequence	Purpose
JL.C44	TAATACGACTCACTATAGGAGATAC	Forward PCR primer for JL.C43 (Fig. 3, SI Fig. 3, 4b)
JL.C45	TTGGATCGGGAACAGTATCTCC	Reverse PCR primer for JL.C43 (Fig. 3, SI Fig. 3, 4b)
JL.B09	TAATACGACTCACTATAGGTCCCTATC	Forward PCR primer for JL.B71 and JL.B70 (Fig 5, 6, SI Fig. 6a, 7a, 8a, 9a)
JL.C48	TTGGATCGGGAACAGTATCTCGAGCC	Reverse PCR primer for JL.B71 and KJJ.C72 (Fig. 6, SI Fig. 6, 7, 8 )
JL.B83	GAGAGGATTTGGATCGGAGAGG	Reverse PCR primer for JL.B70 and JL.C03 (Fig. 6, SI Fig. 6b, 7b, 8b, 9b)
JL.C34	TAATACGACTCACTATAGACACATG	Forward PCR primer for JL.C03 and KJJ.C72 (Fig. 6, SI Fig. 8, 9)

### Sheet: Protein
Protein	AA Sequences (after purification)	Plasmid #	Addgene #
TetR-6XHis	MSRLDKSKVINSALELLNEVGIEGLTTRKLAQKLGVEQPTLYWHVKNKRALLDALAIEMLDRHHTHFCPLEGESWQDFLRNNAKSFRCALLSHRDGAKVHLGTRPTEKQYETLENQLAFLCQQGFSLENALYALSAVGHFTLGCVLEDQEHQVAKEERETPTTDSMPPLLRQAIELFDHQGAEPAFLFGLELIICGLEKQLKCESGSKLAAALEHHHHHH	pJBL701	140371
SmtB-TEV-6XHis	MTKPVLQDGETVVCQGTHAAIASELQAIAPEVAQSLAEFFAVLADPNRLRLLSLLARSELCVGDLAQAIGVSESAVSHQLRSLRNLRLVSYRKQGRHVYYQLQDHHIVALYQNALDHLQECRENLYFQGHHHHHH	pJBL725	140395
